# High Density Phenotypic Map of Natural Variation for Intermediate Phenotypes Associated with Stalk Lodging Resistance in Maize

**DOI:** 10.1101/2025.04.03.647088

**Authors:** Bharath Kunduru, Norbert T. Bokros, Kaitlin Tabaracci, Rohit Kumar, Manwinder S. Brar, Christopher J. Stubbs, Yusuf Oduntan, Joseph DeKold, Rebecca Bishop, Joseph Woomer, Virginia Verges, Armando G. McDonald, Christopher S. McMahan, Seth DeBolt, Daniel J. Robertson, Rajandeep S. Sekhon

## Abstract

The world has food security needs that are currently not being met. Stalk lodging undermines crop productivity and incurs global yield losses of at least $6 billion in maize (*Zea mays* L.). Genetic architecture of stalk lodging resistance, a measure of the ability of the stalk to withstand lodging, remains poorly resolved, creating a bottleneck for genetic improvement. Identification of diverse plant traits at multiple length scales of biological organizations that contribute to stalk lodging resistance and characterization of natural variation for these traits is critical for improving stalk lodging resistance. We identified and evaluated 11 intermediate phenotypes, traits associated with stalk lodging resistance, in a maize diversity panel of 566 inbred lines evaluated over four environments. The identity of each of the 31,260 stalks evaluated in the study was preserved throughout the phenotyping pipeline which enabled capturing variation at the individual plant level. This high-density phenotypic dataset provided a foundation for statistical genomics, predictive modeling, and machine learning analyses to identify genes and genetic elements underlying stalk lodging resistance. Additionally, phenotypic characterization of multiple intermediate phenotypes on a diverse set of inbred lines provided excellent opportunities to understand the relative contribution of these traits to stalk lodging resistance. Besides improvement of maize for grain and animal feedstock, the inferences from this data will be valuable for improvement of stalk lodging resistance in other grass species.
