## Supplementary table S1 for "High Density Phenotypic Map of Natural Variation for Intermediate Phenotypes Associated with Stalk Lodging Resistance in Maize"

### Sheet: Sheet1
Supplementary table S1: Details of fertilizer application in different environments
S.No.	Location	Year	Basal application	Layby
1	CU	2020	15-18-23 (NPK) at 446 lbs/acre	32% N at 88 lbs/acre
2	CU	2021	14-22-22 (NPK) at 350 lbs/acre	32% N at 88 lbs/acre
3	UK	2020	150 lbs/Acre of N in the form of Urea Ammonium Nitrate	NA
4	UK	2021	150 lbs/Acre of N in the form of Urea Ammonium Nitrate	NA
N, Nitrogen; P,Phosphorous; K, Potassium; CU, Clemson University; UK, University of Kentucky
